# Genome-wide association analyses in dairy heifers highlight genes overlapping with mouse and human fertility and human health traits

**DOI:** 10.1101/2024.12.19.629410

**Authors:** Mackenzie A. Marrella, Gustavo P. Schettini, Michael Morozyuk, Allison Walsh, Rebecca Cockrum, Fernando H. Biase

## Abstract

Heifer Infertility and disease are important challenges in dairy cattle production. We investigated genetic differences between Holstein heifers with varying fertility potential and health. We carried out a genome-wide association analysis comparing heifers that conceived at first insemination against those requiring multiple attempts or failing to become pregnant, as well as heifers culled due to health issues. There were 12 significant SNPs (P<5x10^-5^) associated with fertility and 35 SNPs associated with health traits. There were 166 significant SNPs when infertile, sub-fertile and animals culled due to health issues were grouped. Two SNPs identified in the analysis of infertility were found near *NUFIP1* and within *TENM4* genes, both genes are linked to embryonic lethality in mouse knockouts. Follow-up CRISPR-Cas9 mediated disruption of *NUFIP1* significantly (P<0.05) reduced *in vitro* blastocyst development in cattle embryos, while *TENM4* editing did not alter *in vitro* blastocyst development. Additionally, SNPs overlapped with previously identified reproduction-related QTL (*CNTN4*, *DLG2*, *PARP10*, *PRICKLE*, *TMEM150B*) or health-related QTL (*FAM162A*, *PARP10*). We also identified genes within or near genes previously associated with age at menarche (*CADM2, DLG2*, *FHIT*, *LSAMP* and *TENM4*) or lung function or pulmonary diseases (*ASCC2*, *BCAS3*, *BTBD9*, *CADM2*, *CNTN4*, *CPEB4*, *CTNNA2*, *DEUP1*, *DGKH*, *DLG2*, *ENOX1*, *EPHB1*, *ERC2*, *ERGIC1*, *EYA2*, *FAM162A*, *FGF18*, *FHIT*, *GRID1, KCNIP4*, *LINGO2*, *LRMDA*, *MALRD1*, *NEBL*, *PLA2G6*, *PLXDC2*, *PRPF18*, *SLC8A1*, *TEAD4*, *TSPAN9*) in humans. These results further support genetic components of fertility and health in cattle. The findings also show overlapping genetic architecture between fertility and health traits, with a degree of conservation across mammals.

**Summary sentence:** Several genetic variants that influence female fertility and health in cattle were identified, and many genes harboring or near significant polymorphisms are common to equivalent phenotypes in mice and humans.
