## Supplemental Table S1 for "Genome-wide association analyses in dairy heifers highlight genes overlapping with mouse and human fertility and human health traits"

### Sheet: Sheet1
Table S1. Adjusted probabilities of embryo development - test editing of NFIP1 gene
	hours post fertilization	group	prob	SE	asymp.LCL	asymp.UCL
	48	control	0.622	0.049	0.523	0.713
		scramble	0.656	0.0791	0.489	0.791
		NUFIP1_test	0.733	0.0398	0.648	0.803
	167	control	0.1677	0.0305	0.1161	0.236
		scramble	0.2112	0.067	0.1085	0.371
		NUFIP1_test	0.0633	0.0172	0.0369	0.107
	190	control	0.2063	0.0335	0.1483	0.28
		scramble	0.252	0.0694	0.1406	0.409
		NUFIP1_test	0.0779	0.0191	0.0477	0.125
	SE:standard error
	asymp.LCL: Asymptotic Lower Confidence Limit
	asymp.UCL: Asymptotic Upper Confidence Limit
