## Supplemental Table S2 for "Genome-wide association analyses in dairy heifers highlight genes overlapping with mouse and human fertility and human health traits"

### Sheet: Sheet1
Table S2. Summary of analysis of variance for embryo development - test editing of NFIP1 gene
		Chisq	Df	Pr(>Chisq)
	(Intercept)	5.752	1	0.01647
	group at 48hpf	4.9739	2	0.08316
	(Intercept)	53.919	1	2.089e-13
	group at 167hpf	11.853	2	0.002668
	(Intercept)	43.384	1	4.498e-11
	group at 190 hpf	14.854	2	0.0005948
	Df: degrees of freedon
