## Supplemental Table S3 for "Genome-wide association analyses in dairy heifers highlight genes overlapping with mouse and human fertility and human health traits"

### Sheet: Sheet1
Table S3. Contrasts of probabilities of embryo development - test editing of NFIP1 gene
Z-Test	hours post fertilization	contrast	odds.ratio	Std. Error	z.ratio	p.value
	48	control/NUFIP1_test	0.602	0.138	-2.211	0.0694
		control/scramble	0.865	0.321	-0.392	0.9188
		NUFIP1_test/scramble	1.437	0.535	0.976	0.5923
	167	control / NUFIP1_test	2.978	1.068	3.044	0.0066
		control / scramble	0.752	0.338	-0.633	0.8022
		NUFIP1_test / scramble	0.253	0.122	-2.837	0.0126
	190	control / NUFIP1_test	3.079	1.01	3.429	0.0018
		control / scramble	0.772	0.318	-0.628	0.8047
		NUFIP1_test / scramble	0.251	0.111	-3.132	0.0049
t-test	hours post fertilization	contrast	Estimate	Std. Error	t value	Pr(>|t|)
	48	NUFIP1_test - control == 0	0.5082	0.2299	2.211	0.098
		scramble - control == 0	0.1453	0.3707	0.392	0.917
		scramble - NUFIP1_test == 0	-0.3629	0.3719	-0.976	0.596
	167	NUFIP1_test - control == 0	-1.0913	0.3585	-3.044	0.0209
		scramble - control == 0	0.2844	0.4497	0.633	0.8026
		scramble - NUFIP1_test == 0	1.3758	0.4849	2.837	0.0311
	190	NUFIP1_test - control == 0	-1.1245	0.3279	-3.429	0.00955
		scramble - control == 0	0.2592	0.4127	0.628	0.80523
		scramble - NUFIP1_test == 0	1.3837	0.4418	3.132	0.0175
