## Supplemental Table S4 for "Genome-wide association analyses in dairy heifers highlight genes overlapping with mouse and human fertility and human health traits"

### Sheet: Sheet1
Table S4. Adjusted probabilities of embryo development - test editing of TENM4 gene
	hours post fertilization	group	prob	SE	asymp.LCL	asymp.UCL
	48	control	0.58	0.0513	0.477	0.676
		scramble	0.744	0.0496	0.636	0.829
		TENM4_test	0.792	0.0305	0.726	0.846
	167	control	0.199	0.0421	0.129	0.294
		scramble	0.213	0.0497	0.132	0.326
		TENM4_test	0.166	0.0296	0.115	0.232
	190	control	0.291	0.0575	0.193	0.415
		scramble	0.263	0.0601	0.163	0.396
		TENM4_test	0.242	0.044	0.166	0.338
	SE:standard error
	asymp.LCL: Asymptotic Lower Confidence Limit
	asymp.UCL: Asymptotic Upper Confidence Limit
