## Supplemental Table S5 for "Genome-wide association analyses in dairy heifers highlight genes overlapping with mouse and human fertility and human health traits"

### Sheet: Sheet1
Table S5. Summary of analysis of variance for embryo development - test editing of TENM4 gene
		Chisq	Df	Pr(>Chisq)
	(Intercept)	2.3254	1	0.127276
	group at 48hpf	15.9905	2	0.0003371
	(Intercept)	27.8071	1	1.34e-07
	group at 167hpf	1.1708	2	0.5569
	(Intercept)	10.195	1	0.001408
	group at 190 hpf	0.9414	2	0.62456
	Df: degrees of freedon
