## Supplemental Table S6 for "Genome-wide association analyses in dairy heifers highlight genes overlapping with mouse and human fertility and human health traits"

### Sheet: Sheet1
Table S6. Contrasts of probabilities of embryo development - test editing of TENM4 gene
Z-Test	hours post fertilization	contrast	odds.ratio	Std. Error	z.ratio	p.value
	48	control/TENM4_test	0.362	0.0927	-3.967	0.0002
		control/scramble	0.474	0.1502	-2.355	0.0486
		scramble/TENM4_test	0.763	0.2258	-0.914	0.6317
	167	control/TENM4_test	1.249	0.375	0.74	0.7394
		control/scramble	0.915	0.33	-0.246	0.9671
		scramble/TENM4_test	1.365	0.432	0.982	0.5881
	190	control/TENM4_test	1.29	0.344	0.962	0.6012
		control/scramble	1.15	0.381	0.429	0.9034
		scramble/TENM4_test	1.12	0.321	0.398	0.9166
t-test	hours post fertilization	contrast	Estimate	Std. Error	t value	Pr(>|t|)
	48	TENM4_test - control == 0	1.0161	0.2561	3.967	0.0036
		scramble - control == 0	0.7458	0.3167	2.355	0.0798
		TENM4_test - scramble== 0	0.2703	0.2958	0.914	0.6392
	167	TENM4_test - control == 0	-0.22218	0.30008	-0.74	0.743
		scramble - control == 0	0.08891	0.36117	0.246	0.967
		TENM4_test - scramble== 0	-0.31109	0.31672	-0.982	0.598
	190	TENM4_test - control == 0	-0.2558	0.266	-0.962	0.609
		scramble - control == 0	-0.142	0.3307	-0.429	0.903
		TENM4_test - scramble== 0	-0.1137	0.2861	-0.398	0.916
